# Gene copy number is associated with phytochemistry in *Cannabis sativa*

**DOI:** 10.1101/736181

**Authors:** Daniela Vergara, Ezra L. Huscher, Kyle G. Keepers, Robert M. Givens, Christian G. Cizek, Anthony Torres, Reggie Gaudino, Nolan C. Kane

**Affiliations:** Kane Laboratory, Department of Ecology and Evolutionary Biology, University of Colorado Boulder, Boulder, Colorado, USA; Steep Hill Inc., 1005 Parker Street, Berkeley, California, USA

**Keywords:** cannabinoid, CBD, chemotype, copy number variation, hemp, marijuana, metabolic pathway, THC

## Abstract

Gene copy number variation is known to be important in nearly every species where it has been examined. Alterations in gene copy number may provide a fast way of acquiring diversity, allowing rapid adaptation under strong selective pressures, and may also be a key component of standing genetic variation within species. *Cannabis sativa* plants produce a distinguishing set of secondary metabolites, the cannabinoids, many having medicinal utility. Two major cannabinoids -- THCA and CBDA -- are products of a three-step biochemical pathway. Using genomic data for 69 *Cannabis* cultivars from diverse lineages within the species, we found that genes encoding the synthases in this pathway vary in copy number, and that the cannabinoid paralogs may be differentially expressed. We also found that copy number partially explains variation in cannabinoid content levels among *Cannabis* plants.
