## supplemental tables for "Gene copy number is associated with phytochemistry in *Cannabis sativa*"

### Sheet: Table1_expression_levels
					comparisons
	Paralog	PK midflower (FPKM)	Finola midflower (FPKM)	PK root (FPKM)	PK midflower - Finola midflower	PK midflower - PK root	Finola midflower - PK root	Group
	3891	243.5	16.5	0	NS	P<0.05	NS	Olivetolate geranyltransferase
	6591	4.39	0.22	0	NS	P<0.01	NS	Unknown cannabinoid synthases
	7887	4.383	0.221	0	NS	P<0.0001	NS
	4341	4.38	0.22	0	NS	P<0.01	NS
	2936	4.24	0	0	P<0.01	P<0.01	NS
	5134	0	3.52	0	P<0.01	P<0.01	NS
	395	0.084	2.516	0	NS	NS	P<0.01	CBDAS-like
	8242	0.468	2.75	0	NS	NS	P<0.03
	1774	484.73	1.48	0	P<0.03	P<0.0001	P<0.03	THCAS-like
	7396	142.91	6.08	0	P<0.001	P<0.0001	P<0.0001	CBCAS-like
	4650	140.94	5.67	0	P<0.003	P<0.0001	P<0.0001
	6705	146.99	6.05	0	P<0.003	P<0.0001	P<0.0001

### Sheet: TableS1_Genes_cannabinoid_pathw
	Gene	Assembly	Scaffold for each Paralog	Gene start	Gene end	Number of exons	(avg.) %identity*
	Olivetolic Acid Synthase	PK	15717	211735	213054	2	98.29
			16618	11303	12613		97.83
	Olivetolate Geranyl-transferase	PBBK	003891	36562	43639	10	99.493
	CBDA/THCA	PK	1330	1119	2754	1	90.96
			19603	7696	9335		99.67
			74778	8041	9596		86.59
			2936	6962	8771		91.12
			3498	10088	11650		96.13
		PBBK	000395	37109	38730		90.05
			001774	40421	42059		98.11
			002936	46914	45285		93.28
			004341	20310	18672		94.08
			004650	52299	50663		97.01
			005134	15361	16999		93.89
			006591	24637	22999		93.96
			006705	30197	31835		97.13
			007396	10468	12106		97.07
			007887	8326	6692		93.78
			008242	20123	21744		89.43

### Sheet: TableS2_WGS_info
Sample ID	Cultivar name	Colloquial classification	flock_group	strain_id_for_genomes	data_aligned	expected_coverage	Accession
A2	White_widdow	Hybrid	Narrow-leaf	A2_cat	7209593022	8.81368	SRX1660624
C1	Afghan_Kush	Indica	Broad-leaf	C1_S1	5308501056	6.29715	SRX1660625
C10	Carmagnola	Hemp	Hemp	C10_S10	2608786963	3.09465	SRX1660626
C11	Carmagnola	Hemp	Hemp	C11_S11	2694188488	3.19595	SRX1660627
C12	Carmagnola	Hemp	Hemp	C12_S12	2647211464	3.14023	SRX1660628
C13	Dagestani_hemp	Hemp	Hemp	C13_S13	7297284727	8.92089	SRX1660629
C14	Chem91	Hybrid	Broad-leaf	C14_S14	6204516172	7.58498	SRX1660630
C15	Original_Sour_Diesel	Hybrid	Broad-leaf	C15_S15	6655303302	8.13607	SRX1660631
C16	Durban_Poison	Sativa	Narrow-leaf	C16_S16	5838463290	7.13749	SRX1660632
C17	Hawaiian	Sativa	Narrow-leaf	C17_cat	4497563347	5.49824	SRX1660633
C18	Lebanese	Hybrid	Narrow-leaf	C18_cat	4703203472	5.74964	SRX1660634
C19	Tora_Bora	Indica	Broad-leaf	C19_cat	4980220891	6.08829	SRX1660635
C2	Afghan_Kush	Indica	Broad-leaf	C2_S2	5338222213	6.33241	SRX1660636
C20	G13	Indica	Narrow-leaf	C20_cat	4417918118	5.40088	SRX1660637
C21	Harlequin	Hybrid	Narrow-leaf	C21_cat	4193456025	5.12647	SRX1660638
C22	Cannatonic	Hybrid	Narrow-leaf	C22_S22	4289633690	5.24405	SRX1660639
C23	Auto_AK47	Hybrid	Narrow-leaf	C23_S23	4853868153	5.93382	SRX1660640
C24	Low_Ryder	Hybrid	Narrow-leaf	C24_S24	5871919789	7.17839	SRX1660641
C25	Pre-98_Bubba_Kush	Hybrid	Narrow-leaf	C25_ATCACG_L008	4857018254	5.93768	SRX1660642
C27	Jack_Herer	Sativa	Narrow-leaf	C27_CTATAC_L004	3635804605	4.44475	SRX1660643
C28	Maui_Waui	Hybrid	Narrow-leaf	C28_CGATGT_L008	4979544010	6.08746	SRX1660644
C29	Super_Lemon_Haze	Sativa	Narrow-leaf	C29_TTAGGC_L008	6641251633	8.11889	SRX1660645
C3	Afghan_Kush	Indica	Broad-leaf	C3_S3	6037562701	7.162	SRX1660646
C30	Hindu_Kush	Indica	Broad-leaf	C30_TGACCA_L008	6717495138	8.2121	SRX1660647
C31	Somali_Taxi_Cab	Sativa	Narrow-leaf	C31_ACAGTG_L008	2812072194	3.43774	SRX1660648
C32	Durban_Poison	Sativa	Narrow-leaf	C32_GCCAAT_L008	2856988415	3.49265	SRX1660649
C33	Rocky_Mountain_Bluberry	Hybrid	Narrow-leaf	C33_CAGATC_L008	3144110935	3.84366	SRX1660650
C34	R4	Indica	Broad-leaf	C34_ACTTGA_L008	4258313919	5.20576	SRX1660651
C35	Kunduz	Indica	Broad-leaf	C35_GATCAG_L008	3982227225	4.72388	SRX1660652
C36	Feral_Kansas	Hemp	Hemp	C36_TAGCTT_L008	3516695525	4.29914	SRX1660653
C37	Kompolti	Hemp	Hemp	C37_GGCTAC_L008	5231103477	6.39499	SRX1660654
C38	Kompolti	Hemp	Hemp	C38_CTTGTA_L008	4391420038	5.20928	SRX1660655
C39	EuroOil_2	Hemp	Hemp	C39_AGTCAA_L008	3531154874	4.31682	SRX1660656
C4	Afghan_Kush	Indica	NA	C4_S4	6896917197	8.43144	SRX1660657
C40	Chinese_hemp	Hemp	Hemp	C40_AGTTCC_L008	3551008863	4.34109	SRX1660658
C41	Colombia_Rio_Negro	Sativa	Narrow-leaf	C41_ATGTCA_L008	3933380758	4.80853
C42	Mexican_E	Sativa	Narrow-leaf	C42_CCGTCC_L008	4294124971	5.24954
C43	Girl_Scout_Cookies	Hybrid	Broad-leaf	C43_CGATGT_L004	3765044727	4.60274	SRX1660661
C44	Grape_Ape	Indica	Narrow-leaf	C44_TTAGGC_L004	5677715883	6.94097	SRX1660662
C45	B-5	Sativa	Narrow-leaf	C45_TGACCA_L004	3966372415	4.84887	SRX1660663
C46	Chocolope	Sativa	Narrow-leaf	C46_ACAGTG_L004	3933829457	4.80908	SRX1660664
C47	Alaskan_Thunderfuck	Sativa	Narrow-leaf	C47_GCCAAT_L004	4054141392	4.95616	SRX1660665
C48	Blueberry_DJ	Indica	Narrow-leaf	C48_CAGATC_L004	5000382166	6.11294	SRX1660666
C49	Blue_Dream	Sativa	Narrow-leaf	C49_ACTTGA_L004	3956376241	4.83665	SRX1660667
C5	Afghan_Kush	Indica	Broad-leaf	C5	6034336938	7.37694	SRX1660668
C50	Liberty_Haze	Hybrid	Narrow-leaf	C50	3323873212	4.06341	SRX1660669
C51	Tangerine_Haze	Sativa	Narrow-leaf	C51	2671696509	3.26613	SRX1660670
C52	Sievers_Infinity	Hemp	Hemp	C52	4089576392	4.99948	SRX1660671
C53	Skunk_#1	Hybrid	Narrow-leaf	C53	4386628488	5.36263	SRX1660672
C54	OG_Kush	Sativa	NA	C54	2714526001	3.31849	SRX1660673
C55	Golden_Goat	Indica	Narrow-leaf	C55	3212390353	3.92713	SRX1660674
C56	Feral_Nebraska	Hemp	NA	C56	3211350713	3.92586	SRX1660675
C57	Feral_Nebraska	Hemp	Hemp	C57	4065926522	4.97057	SRX1660676
C6	Afghan_Kush	Indica	Broad-leaf	C6	5664541999	6.92487	SRX1660677
C7	Carmagnola	Hemp	Hemp	C7	5019741011	6.1366	SRX1660678
C8	Carmagnola	Hemp	Hemp	C8	4260585240	5.20854	SRX1660679
C9	Carmagnola	Hemp	Hemp	C9	3157215119	3.85968	SRX1660680
chemdawg	chemdawg	Hybrid	Broad-leaf	chemdawg_5x	4079753591	4.98747	Medicinal Genomics
chocolope	Chocolope	Sativa	Narrow-leaf	chocolope	3525568717	4.30999	Medicinal Genomics
drgrinspoon	Dr._Grinspoon	Sativa	Narrow-leaf	drgrinspoon	4543736802	5.55469	Medicinal Genomics
finola	Finola	Hemp	Hemp	finola	8612923254	10.5292	PRJNA73819
green_crack	Green_Crack	Sativa	Narrow-leaf	green_crack	7581810077	9.26872	Medicinal Genomics
kandy_kush	Kandy_Kush	Hybrid	Broad-leaf	kandy_kush	3366873001	4.11598	Medicinal Genomics
OG_kush	OG_Kush	Hybrid	NA	OG_kush	1626247940	1.98808	Medicinal Genomics
PK	Purple_Kush	Indica	Broad-leaf	PK_cat	5378587905	6.57529	PRJNA73819
recon	Recon	Hybrid	NA	recon	2762040475	3.37658	Medicinal Genomics
US031	US031	Hemp	Hemp	USO31	4724481258	5.77565	PRJNA73819

### Sheet: TableS3_avg_CN_chemo
flock	id	strain	15717	16618	16618_mod	16618_mod_EX1	16618_mod_EX2	16618_mod_INT1	003891	1330	19603	74778	50320	3498	000395	001774	001774_mod	002936	004341	004650	005134	006591	006705	007396	007887	008242	Comb_THC	Comb_CBD	Comb_CBG	Comb_CBN	Comb_CBC	AVG	sum_cannabinoids
NLMT	A2_cat	White_widow	1.78854	1.1224	2.9439	1.94846	3.2262	2.10274	0.619126	1.18911	4.8327	2.7132	0.692924	2.82939	1.42672	1.94585	9.9012	0.218789	1.74102	1.44774	1.0462	1.19192	2.05176	1.63683	0.430186	1.81277	NA	NA	NA	NA	NA	0	NA
BLMT	C1_S1	Afghan_Kush	2.21478	1.43707	3.65364	2.39625	3.95642	2.94616	1.02742	1.06666	3.77135	2.8429	0.187577	2.11489	1.45583	1.58393	8.09123	0.279777	1.56029	1.08153	0.534145	1.22312	1.3482	1.05725	0.467076	1.78488	19.3088	0.0364	1.9664	0	0	N	21.3116
Hemp	C10_S10	Carmagnola	1.32854	0.368739	1.68422	0.410115	2.01261	0.824864	0.818158	1.02295	2.05016	2.35605	0.902649	0.184412	1.17203	2.26157	4.81889	NA	0.725925	0.143505	0.128541	0.513199	0.392531	0.33792	0.174321	1.54876	1.00785	6.14114	1.73371	0	0.000388889	Y	8.88309
Hemp	C11_S11	Carmagnola	1.02119	0.538923	1.69266	1.30174	1.83278	1.16926	0.741445	1.45854	5.25474	0.89265	0.138298	3.91229	0.512176	0.534736	10.174	0.336703	2.32296	1.74322	2.02134	1.55763	2.36937	2.00969	0.69814	0.467035	1.00785	6.14114	1.73371	0	0.000388889	Y	8.88309
Hemp	C12_S12	Carmagnola	1.56304	0.858646	2.42612	0.959404	2.78157	1.58593	0.730996	1.43708	5.1006	2.16343	0.203722	3.43264	1.39766	1.49819	10.0538	0.128929	1.7665	1.53834	1.25998	0.914331	2.35717	2.17938	0.1747	0.716781	1.00785	6.14114	1.73371	0	0.000388889	Y	8.88309
Hemp	C13_S13	Dagestani_hemp	1.22357	0.21317	1.45564	1.57367	1.43201	1.49046	0.938618	1.18868	3.34671	2.92813	0.789277	0.0486986	1.63059	1.75026	7.34564	0.608979	1.64069	0.215846	1.14204	1.455	0.340951	0.241572	0.375654	1.9491	NA	NA	NA	NA	NA	0	NA
BLMT	C14_S14	Chem91	1.34796	1.62994	3.05684	3.0323	3.18951	2.20657	0.825777	1.10033	3.02716	3.32742	0.967021	0.149723	1.80381	1.94493	7.41462	0.608407	1.3579	0.247571	0.695803	1.59462	0.27051	0.285474	0.306977	2.33296	NA	NA	NA	NA	NA	0	NA
BLMT	C15_S15	Original_Sour_Diesel	1.24949	1.03615	2.2706	2.06978	2.40893	1.56387	0.821294	0.875396	2.52669	2.66396	1.03943	0.0993134	1.32177	2.01604	6.20277	0.560253	1.06494	0.217203	0.472808	1.30026	0.333391	0.239215	0.317607	1.72899	NA	NA	NA	NA	NA	0	NA
NLMT	C16_S16	Durban_Poison	2.25039	1.44541	3.78766	2.9898	4.0875	2.62791	0.878285	1.63006	4.54377	1.9775	0.960752	3.47	0.765642	2.29323	10.1856	0.442308	1.92849	1.46987	0.79326	1.47842	1.96791	1.97216	0.542507	1.52984	16.2257	0.0661946	0.693954	0.0179788	0.0484326	y	17.0523
NLMT	C17_cat	Hawaiian	0.858272	1.07989	1.98926	2.26996	1.93064	2.08799	0.932361	0.891485	3.09799	2.61254	0.731225	2.38091	1.30712	1.39387	7.58931	0.352265	1.1362	1.24548	0.288748	0.793651	1.67107	1.09437	0.301244	1.7738	NA	NA	NA	NA	NA	0	NA
NLMT	C18_cat	Lebanese	1.7984	1.55828	3.42807	2.75268	3.49929	3.65126	0.726674	1.10318	4.40006	2.29276	1.03892	4.10752	1.4538	2.37838	10.1783	0.431169	1.10508	2.30574	0.498526	1.01266	2.26409	1.7524	0.252097	2.06661	NA	NA	NA	NA	NA	0	NA
BLMT	C19_cat	Tora_Bora	1.98491	1.33565	3.4055	3.22286	3.56189	2.56097	0.816934	1.15856	4.78676	1.30828	0.508151	4.5745	0.994797	1.62945	10.1403	0.277695	1.62614	2.08867	1.04861	0.865518	2.40299	2.13963	0.406839	0.742745	NA	NA	NA	NA	NA	0	NA
BLMT	C2_S2	Afghan_Kush	1.3947	0.744782	2.23735	0.991024	2.56069	1.38282	0.690331	1.14664	4.61707	2.69546	0.0567957	2.94063	1.51687	1.70116	9.06693	0.270784	1.85734	1.23006	0.508632	1.13742	1.5864	1.75203	0.459747	1.71489	14.97	0.0088	3.1908	0	0	N	18.1696
NLMT	C20_cat	G13	1.29876	1.39028	2.71928	1.72929	2.97005	2.08056	0.798678	1.09305	2.78353	2.44962	1.08188	0.0403986	1.15158	2.10946	6.35503	0.539909	1.23407	0.124082	0.664936	1.26762	0.314742	0.282881	0.25323	1.64095	NA	NA	NA	NA	NA	0	NA
NLMT	C21_cat	Harlequin	1.23424	0.591304	1.96495	1.92441	1.9213	2.29461	1.03285	1.344	3.00212	1.59425	0.598237	2.53886	0.949718	1.0008	7.7517	0.353878	1.24871	1.0939	1.00747	0.853464	1.73703	1.35523	0.307693	0.98652	5.06085	8.5277	0.399369	0.0142918	0.120143	y	14.1223
NLMT	C22_S22	Cannatonic	1.54981	0.828535	2.37834	2.18562	2.34172	2.81774	1.03203	0.812919	3.86478	1.77885	0.544276	1.65485	1.15675	1.18453	7.67482	0.254813	1.40732	0.811483	1.3487	1.05016	1.18976	1.18639	0.162241	0.851541	4.39712	11.0631	0.465616	0.0213145	0.140046	y	16.0872
NLMT	C23_S23	Auto_AK47	0.880942	1.33111	2.25987	1.96721	2.33349	2.07442	0.765256	0.729018	2.24571	2.50612	1.56301	0.0323477	1.29948	2.08062	5.89993	0.309034	0.964482	0.355902	0.394841	0.874001	0.379113	0.299422	0.270779	1.33772	NA	NA	NA	NA	NA	0	NA
NLMT	C24_S24	Low_Ryder	0.71319	0.354999	1.08958	1.0073	1.03889	1.50857	0.894796	1.53298	2.80458	2.50976	1.17825	0.0203202	1.39848	1.80887	6.92294	0.502166	1.56409	0.34082	0.508601	1.35492	0.398183	0.398532	0.29147	1.47509	NA	NA	NA	NA	NA	0	NA
NLMT	C25_ATCACG_L008	Pre-98_Bubba_Kush	1.53144	1.08256	2.65239	1.84718	3.08002	0.65703	0.569533	1.49433	4.42636	1.97629	0.968334	3.19516	1.08182	2.02315	9.40931	0.375263	1.77849	1.53591	0.801996	1.10996	2.0399	1.63124	0.488662	1.7803	14.0497	2.19534	0.484923	0.0197108	0.0463762	y	16.796
NLMT	C27_CTATAC_L004	Jack_Herer	2.21694	1.20781	3.45818	2.94211	3.62914	2.85968	0.68984	0.976273	2.86129	3.01083	1.30826	0.0237524	1.96064	1.85451	6.74062	0.708778	1.1429	0.174694	0.623483	1.26618	0.434332	0.429803	0.506808	1.79641	16.68	0.446987	0.89747	0.017247	0.0371393	y	18.0789
NLMT	C28_CGATGT_L008	Maui_Waui	1.11357	1.39938	2.59389	1.33523	2.82342	2.37113	0.654858	1.41619	4.00994	2.26265	1.20763	3.60936	1.12519	2.53214	9.30077	0.356651	1.22548	1.67764	0.366727	0.964072	2.40124	1.59551	0.230682	1.59431	15.8189	0.0841646	0.343321	0.0106486	0.0326354	y	16.2897
NLMT	C29_TTAGGC_L008	Super_Lemon_Haze	1.73221	0.843017	2.63532	1.37303	2.95963	1.79081	0.590122	1.70999	5.33046	3.05478	1.57072	2.94323	1.62421	2.68305	11.8329	0.58502	2.49646	1.71226	1.07802	1.94629	1.90662	1.55551	0.727188	1.93579	15.3249	0.0606071	1.00471	0.0486839	0.0636976	y	16.5026
BLMT	C3_S3	Afghan_Kush	1.64928	0.967695	2.65364	1.98429	2.95038	1.38247	1.1614	0.972012	3.54488	2.41886	0.169401	2.54927	1.30941	1.7774	8.19542	0.425389	1.54006	1.2052	0.393753	1.03131	1.29625	1.06351	0.295055	1.6811	7.3584	0	0.8432	0	0	N	8.2016
BLMT	C30_TGACCA_L008	Hindu_Kush	1.61781	1.52229	3.22133	1.52527	3.58868	2.53797	0.65794	1.26104	5.97423	3.26505	1.25102	6.48358	1.72642	2.32755	13.4826	0.355681	1.15776	3.26752	0.589837	0.901213	4.04922	3.15008	0.474721	2.10675	14.9146	0.112672	0.276352	0.0343527	0.0586188	y	15.3966
NLMT	C31_ACAGTG_L008	Somali_Taxi_Cab	1.09724	0.73556	2.00249	2.05298	2.0371	1.72234	0.583105	1.41427	3.81206	3.32951	1.20166	3.41511	1.34864	2.41372	9.4025	0.177573	1.01856	1.50634	0.502816	1.15628	2.08414	1.6376	0.320075	2.59504	NA	NA	NA	NA	NA	0	NA
NLMT	C32_GCCAAT_L008	Durban_Poison	2.08337	2.20185	4.35632	1.11589	5.21305	2.0287	0.546649	1.80873	5.24934	2.53415	1.47097	3.14122	1.59309	2.23654	11.8022	0.365697	2.41421	1.81286	0.960964	2.22065	1.77449	2.01976	0.703092	1.73431	16.2257	0.0661946	0.693954	0.0179788	0.0484326	y	17.0523
NLMT	C33_CAGATC_L008	Rocky_Mountain_Bluberry	1.59491	1.35741	3.06031	2.09971	3.5233	0.991042	0.606055	1.33933	3.75309	3.21784	1.47793	0.1325	1.78862	2.2058	7.87063	0.925844	1.69117	0.194532	0.97956	1.43942	0.605254	0.487154	0.369174	2.49807	NA	NA	NA	NA	NA	0	NA
BLMT	C34_ACTTGA_L008	R4	1.4867	2.22631	3.8038	2.18937	4.39519	1.55826	0.656525	1.38659	6.01491	0.936548	0.280504	5.7959	0.599513	0.789133	12.5854	0.125749	1.15799	2.83706	2.58595	1.68725	3.39418	2.92794	0.225585	0.426007	NA	NA	NA	NA	NA	0	NA
BLMT	C35_GATCAG_L008	Kunduz	1.94675	0.825778	2.86194	1.99748	3.13441	1.95117	0.579124	1.80416	7.01909	3.2144	1.09811	3.0964	1.49867	2.42275	13.7158	0.880008	2.36295	1.67167	1.28888	2.4212	2.32678	2.45103	0.852463	2.12122	NA	NA	NA	NA	NA	0	NA
Hemp	C36_TAGCTT_L008	Feral_Kansas	1.129	0.7143	1.91831	1.7773	2.01389	1.43233	0.95229	1.65736	10.042	1.11712	0.776834	10.861	0.822561	1.28094	20.2203	0.205202	2.79396	4.99951	2.18398	1.41633	6.51463	5.6204	0.63307	0.550382	NA	NA	NA	NA	NA	0	NA
Hemp	C37_GGCTAC_L008	Kompolti	2.18057	1.32279	3.46321	2.43079	4.01221	0.900168	0.619326	1.42915	6.94999	1.06577	0.319741	7.1366	0.600424	0.992044	13.8796	0.159831	2.09514	3.15983	2.05698	2.17471	4.09259	3.36234	0.650359	0.600232	NA	NA	NA	NA	NA	0	NA
Hemp	C38_CTTGTA_L008	Kompolti	2.86115	1.59868	4.56089	3.92175	5.06765	1.87292	0.710126	0.930382	7.9126	0.983643	0.263876	10.3689	0.67828	0.596514	15.5901	0.200448	1.29481	5.0298	1.25791	1.56185	5.38206	5.25404	0.41329	0.502287	NA	NA	NA	NA	NA	0	NA
Hemp	C39_AGTCAA_L008	EuroOil_2	1.36448	0.744625	2.11597	1.79086	2.25786	1.51337	0.837763	1.15134	2.58731	0.986772	1.19655	0.0551351	0.482599	1.25594	6.94024	0.240042	1.90637	0.333694	1.93506	1.72574	0.320854	0.150822	0.219203	0.540155	NA	NA	NA	NA	NA	0	NA
<NA>	C4_S4	Afghan_Kush	0.069992	0.108377	2.47631	1.56997	2.7434	1.64405	1.04337	0.0901824	0.236188	0.180034	0.00668354	0.123532	1.34945	1.69822	8.97235	0.319929	1.23819	1.31007	0.722028	0.963355	1.74874	1.39364	0.303935	1.84523	12.0249	0.0106669	1.61075	0	0	Y	13.6463
Hemp	C40_AGTTCC_L008	Chinese_hemp	1.38651	1.04723	2.48613	1.71586	2.49511	3.21742	0.81003	1.34581	4.78286	2.45117	3.70506	4.69867	0.98534	3.76161	13.4775	0.154053	1.68882	2.6171	0.642168	0.944343	3.12661	2.43597	0.461851	1.9667	NA	NA	NA	NA	NA	0	NA
NLMT	C41_ATGTCA_L008	Colombia_Rio_Negro	1.54807	1.1507	2.71352	2.27427	2.87728	2.08375	0.795307	1.35494	4.79559	2.69431	1.45666	2.03799	1.49703	2.39393	9.85499	0.557936	1.65698	1.12582	0.630999	1.41908	1.89362	1.44787	0.469353	1.91411	NA	NA	NA	NA	NA	0	NA
NLMT	C42_CCGTCC_L008	Mexican_E	1.46895	1.83445	3.34561	4.20062	3.15766	3.70833	0.877034	1.19548	4.80994	1.92145	0.829027	3.43703	0.751179	2.07333	9.71641	0.235612	1.96059	1.48891	0.733623	1.14564	2.08111	1.64527	0.584302	1.51936	NA	NA	NA	NA	NA	0	NA
BLMT	C43_CGATGT_L004	Girl_Scout_Cookies	1.85545	1.31633	3.20904	3.8355	3.13805	3.03451	0.894517	1.63677	6.02477	2.24313	1.36358	5.0725	1.15917	2.14014	13.4897	0.504236	2.14597	2.54476	0.740601	1.54894	3.43191	2.47776	0.393474	1.55526	18.025	0.0744486	0.767183	0.0367322	0.118256	y	19.0216
NLMT	C44_TTAGGC_L004	Grape_Ape	1.7162	1.60413	3.34004	2.74384	3.79313	0.962063	1.03775	1.30896	4.40412	2.26135	0.853442	2.58703	1.2899	1.73211	9.62355	0.199226	1.91697	1.20028	0.6619	1.18457	2.01481	1.62206	0.538398	1.26298	15.8149	0.0490384	0.321405	0.0220047	0.0809786	y	16.2884
NLMT	C45_TGACCA_L004	B-5	1.79548	0.413715	2.17465	1.97507	2.2805	1.68107	0.84699	1.0265	3.3938	1.87426	0.948217	2.14731	1.06105	2.33098	7.78265	0.520133	1.18681	1.15828	0.411079	0.802911	1.13271	1.25904	0.339804	1.45444	NA	NA	NA	NA	NA	0	NA
NLMT	C46_ACAGTG_L004	Chocolope	1.18589	1.01622	2.22564	1.64354	2.30103	2.32564	0.876297	1.53311	5.9183	2.43261	1.40698	4.64359	1.41392	2.04616	12.777	0.348648	2.97193	2.18737	1.08512	1.68636	3.09943	2.29254	0.598249	1.37199	13.3688	0.059273	0.331431	0.0192796	0.0694733	y	13.8482
NLMT	C47_GCCAAT_L004	Alaskan_Thunderfuck	1.56035	1.47287	3.11749	3.27098	3.3661	1.31946	1.01266	0.993911	2.71035	2.02301	0.883547	1.06694	1.07427	2.08959	6.38607	0.321962	1.28767	0.703544	0.414243	0.781714	0.720404	0.508169	0.196089	1.42221	6.70646	0.045077	0.483602	0.0117656	0.0837997	y	7.33071
NLMT	C48_CAGATC_L004	Blueberry_DJ	1.64554	0.644869	2.34912	1.21852	2.70449	1.1645	0.836517	1.50628	5.62551	2.36328	1.0652	5.35369	1.1793	2.05547	12.5041	0.355769	1.50322	2.62959	0.631791	1.17885	3.71011	2.81083	0.537488	1.78191	NA	NA	NA	NA	NA	0	NA
NLMT	C49_ACTTGA_L004	Blue_Dream	0.922882	0.795166	1.74803	1.53078	1.77235	1.81047	0.965424	0.978545	3.69839	2.65432	0.847812	2.60633	1.65964	2.11169	8.38449	0.324226	1.01699	1.07849	0.60488	0.70227	1.99766	1.38459	0.278346	1.66461	17.5016	0.0898449	0.236475	0.0335508	0.0697186	y	17.9312
BLMT	C5_x	Afghan_Kush	1.589	1.68614	3.31284	2.27493	3.5637	2.72274	1.06462	0.834718	4.35131	2.66707	0.0883773	2.15114	1.19211	1.36492	8.19176	0.255155	1.84015	0.990471	0.571341	1.08313	1.51817	1.16418	0.471922	1.66772	15.2436	0.0088	2.1248	0	0	N	17.3772
NLMT	C50	Liberty_Haze	0.979553	1.32586	2.40712	2.27958	2.54761	1.61098	0.898102	0.782827	2.90472	1.57909	0.699957	2.59688	0.978331	1.26939	6.69541	0.316457	1.0838	0.95298	0.256461	0.652563	1.85198	1.34732	0.331746	1.10624	NA	NA	NA	NA	NA	0	NA
NLMT	C51	Tangerine_Haze	1.55475	1.2067	2.85481	3.47388	2.8859	2.0143	0.626315	1.41839	4.45425	2.11173	0.979743	2.51461	1.3119	1.91437	10.0658	0.708889	2.35877	1.47158	0.696595	1.54375	1.21236	1.60932	0.606719	1.40533	NA	NA	NA	NA	NA	0	NA
Hemp	C52	Sievers_Infinity	1.39015	0.284083	1.71993	1.99122	1.83429	0.686914	0.781797	1.04571	2.95921	2.72959	0.786485	0.0534869	1.37511	1.24015	6.90541	0.497223	1.60907	0.241432	1.092	1.71561	0.247973	0.33023	0.541454	1.7453	NA	NA	NA	NA	NA	0	NA
NLMT	C53	Skunk_1	1.16788	0.628854	1.86917	0.952718	2.07001	1.48445	0.841469	1.73254	4.97629	2.66183	1.15729	2.70634	1.37535	2.49439	11.412	0.489651	2.95665	1.097	0.962769	1.36393	2.14715	1.56724	0.471847	1.80774	NA	NA	NA	NA	NA	0	NA
<NA>	C54	OG_Kush	1.44896	1.21502	2.68243	1.88726	2.90827	2.00829	0.982785	1.17296	4.55835	2.22559	1.26664	2.76683	1.24271	2.56444	10.2083	0.586407	1.83876	1.10615	0.893913	1.61813	1.82717	1.33444	0.43183	1.68172	17.2731	0.0684812	0.563473	0.033576	0.086805	y	18.0254
NLMT	C55	Golden_Goat	1.31873	1.49598	2.80822	2.2738	2.81829	3.29019	0.945528	1.12144	2.58614	2.39027	1.046	0.0410562	1.48357	1.97637	6.01486	0.622693	0.934048	0.358226	0.398815	1.13104	0.454899	0.217502	0.175365	1.45986	14.8617	0.0225176	0.47402	0.0126735	0.00193282	y	15.3728
<NA>	C56	Feral_Nebraska	1.00055	0.558784	1.54951	1.06788	1.76172	0.64349	0.536067	0.490441	2.76296	0.399097	0.0620567	2.93997	0.167551	0.199229	5.62516	0.0833973	0.659257	1.31345	0.584963	0.621339	1.41115	1.72431	0.418761	0.296486	NA	NA	NA	NA	NA	0	NA
Hemp	C57	Feral_Nebraska	1.08716	1.02971	2.15532	2.53414	2.19036	1.53536	0.799997	1.13764	2.36244	1.00489	0.363911	0.0514907	0.635932	0.665671	4.84475	0.173421	1.48182	0.0747279	1.37012	1.64262	0.20561	0.114656	0.580547	0.410069	NA	NA	NA	NA	NA	0	NA
BLMT	C6_x	Afghan_Kush	1.59143	1.64103	3.25693	2.10316	3.48622	2.92805	0.992261	1.03379	3.19474	2.45315	0.835785	1.15609	1.37346	1.82628	7.23841	0.392805	1.37059	0.767279	0.563334	1.17622	0.794634	0.83621	0.440286	1.38023	7.7896	0	0.7248	0	0	N	8.5144
Hemp	C7_x	Carmagnola	1.8161	1.09919	2.90661	2.76294	3.16181	1.37012	0.868476	1.08083	4.43401	0.692573	0.757523	2.23864	0.673234	0.738525	8.91221	0.0431918	1.9521	1.10526	1.83727	1.47387	1.9339	1.57667	0.167051	0.292975	0.1936	5.4696	0.6296	0	0	N	6.2928
Hemp	C8_x	Carmagnola	2.31903	1.37793	3.65928	3.99368	3.99586	1.09512	0.636289	1.00433	6.86572	1.00316	0.0764818	8.90388	0.747144	0.492581	14.506	0.00853775	1.9833	3.75294	1.67837	1.56744	5.58957	3.48257	0.284065	0.52603	0.3796	7.4696	2.6796	0	0	N	10.5288
Hemp	C9_x	Carmagnola	2.00558	1.95335	3.97546	3.39141	4.48407	1.21874	0.712709	1.73048	4.56581	1.51823	0.302753	3.0315	0.970704	0.914006	9.66659	0.146029	1.93011	1.41936	2.17688	1.31046	1.80873	1.87448	0.244204	0.541186	0.2776	5.8616	3.3632	0	0	N	9.5024
BLMT	chemdawg_5x	chemdawg	1.45666	1.18327	2.67793	2.79672	2.79541	1.78076	1.18759	1.69114	5.57861	2.5462	1.51616	4.31152	1.75259	2.64456	12.7293	0.499036	2.06323	2.1957	1.03259	1.64425	2.46753	2.21529	0.697029	1.47965	18.2108	0.0763362	0.511139	0.0182637	0.0470131	y	18.8635
NLMT	chocolope	Chocolope	1.80976	1.70431	3.52277	3.08467	3.87215	1.66689	0.812526	1.84524	5.15748	2.83329	1.5903	3.45802	1.9829	2.21842	10.6875	0.892489	1.92821	1.77339	1.12244	1.64141	2.05491	1.66463	1.21317	1.52286	13.3688	0.059273	0.331431	0.0192796	0.0694733	y	13.8482
NLMT	drgrinspoon	Dr._Grinspoon	1.74409	1.17328	3.02958	2.90353	3.23853	1.78015	0.715564	1.13387	2.68747	3.26677	1.26935	0.236005	1.82426	2.22932	6.89137	0.495141	1.37278	0.342131	0.81315	1.1452	0.327105	0.214629	0.330763	1.92692	NA	NA	NA	NA	NA	0	NA
Hemp	finola	Finola	1.4077	0.831217	2.26307	1.28154	2.55027	1.37525	0.49448	1.51941	4.91262	0.827847	1.29752	3.96847	0.648655	1.23808	10.7942	0.146356	1.89316	1.88085	1.601	1.96293	2.5549	1.93042	0.580355	0.509763	NA	NA	NA	NA	NA	0	NA
NLMT	green_crack	Green_Crack	1.62758	1.02089	2.65758	2.01187	3.01016	0.993722	0.640862	2.24933	5.4108	1.9366	1.31417	4.24642	1.1657	1.58741	10.3887	0.933948	2.56954	1.75543	1.23003	2.14871	2.22566	1.91148	1.35354	1.21545	16.3837	0.423221	1.07288	0.0201567	0.147589	y	18.0475
BLMT	kandy_kush	Kandy_Kush	1.12274	1.2448	2.4012	1.46242	2.74712	1.08212	0.662555	1.69623	6.1007	2.66018	1.90794	5.69648	1.80958	2.20973	12.2616	1.00655	1.57973	3.08481	0.861689	1.53319	3.11336	2.57942	0.840467	1.60916	16.0276	0.0604758	0.426518	0.0153968	0.072202	y	16.6022
<NA>	OG_kush	OG_Kush	2.23378	1.31563	3.50105	3.5081	3.66393	2.41903	0.819525	1.21261	3.8044	3.1153	0.955422	2.73512	2.01603	1.39545	8.53136	0.714426	0.891221	1.19405	0.636806	1.26256	1.94387	1.53018	0.590064	1.29347	17.2731	0.0684812	0.563473	0.033576	0.086805	y	18.0254
BLMT	PK_cat	Purple_Kush	2.68407	2.39275	5.06183	1.23715	6.01075	2.72551	0.384582	1.08644	4.80809	3.158	1.45774	4.45414	2.10359	2.61068	11.5838	0.968585	1.42193	1.7885	0.482334	1.64937	2.38854	1.86668	0.536637	2.22417	16.0691	0.070185	0.398537	0.0211819	0.080951	y	16.64
<NA>	recon	Recon	1.19831	1.58425	2.79034	3.0527	2.92792	1.61326	0.675669	0.467058	1.86761	1.95967	0.862134	0.216011	1.02195	0.68429	3.94492	0.474859	0.94196	0.0788823	0.688449	0.93058	0.151973	0.280814	0.601922	1.18098	16.6967	0.096424	0.804565	0.02409	0.086472	y	17.7082
Hemp	USO31	US031	1.37974	1.09854	2.61996	1.54272	2.8797	2.01161	0.519489	1.33168	7.69209	0.82664	1.68367	11.6259	0.748173	1.38597	18.2405	0.300599	2.08952	5.17275	1.75021	2.10557	6.01112	5.18894	0.672119	0.390794	NA	NA	NA	NA	NA	0	NA

### Sheet: TableS4_stats_CN_wn_bwtn_groups
						Depth Analysis
						Between lineages		Within lineages									Within repeated varieties
								Hemp (N=16)			Broad-leaf (N=15)			Narrow-leaf (N=31)			Carmagnola (N=6)	Afghan_Kush (N=6)	Chocolope (N=2)		Kompolti (N=2)	Feral Nebraska (N=2)	Durban Poison (N=2)		OG Kush (N=2)
		Number	Gene	Assembly	Scaffold	F	P	F	μ	sd	F	μ	sd	F	μ	sd	F	F	t	P	t	t	t	P	t	P
		1	Olivetolic Acid Synthase	PK	15717	0.791	0.458	389.3	1.59237	1.06308	278.8	1.67945	0.961458	300	1.47837	0.912108	338	1341	-18.384	<0.0001	-18.009	-4.1518	3.7478	<0.0001	-25.014	<0.0001
		2			16618	5.389	<0.01	449.7	0.94257	0.937312	681.9	1.41267	0.786729	489.1	1.16186	0.806302	438.2	1633	-22.077	<0.0001	-9.061	-28.985	-32.454	<0.0001	-3.3468	<0.001
					16618_mod	1.684	0.194	830.8	2.56893	1.44653	460.6	3.13896	1.39128	568.6	2.693	1.22638	745.7	465	-26.178	<0.0001	-31.223	-21.82	-12.725	<0.0001	-19.44	<0.0001
					16618_mod_EX1	0.047	0.954	1089	2.0862	1.0639	562	2.2079	0.847608	451.6	2.1735	0.88178	2363	695.9	-46.039	<0.0001	-52.464	-35.76	68.441	<0.0001	-10.856	<0.0001
					16618_mod_EX2	1.796	0.175	1044	2.81263	1.45813	695.9	3.43249	1.36928	747	2.88097	1.23875	866.4	431.3	-27.194	<0.0001	-23.66	-12.986	-26.052	<0.0001	-15.934	<0.0001
					16618_mod_INT1	4.778	<0.03	78.92	1.45624	0.99381	88.81	2.1576	1.07935	166.6	1.98589	1.01912	9.644	157.6	7.4771	<0.0001	-16.992	-25.137	9.7493	<0.0001	-5.7691	<0.0001
		1	Olivetolate Geranyl-transferase	PBK	003891	1.227	0.301	300.7	0.748249	0.652888	1021	0.828191	0.640823	506.7	0.795115	0.588534	97.98	354.2	7.6711	<0.0001	-14.847	-34.874	39.849	<0.0001	13.069	<0.0001
		1	THCA/CBDA	PK	1330	0.196	0.823	228.4	1.28068	0.694114	569.8	1.25003	0.618389	618.3	1.31182	0.666713	333.4	2129	-13.106	<0.0001	29.125	-35.911	-7.3341	<0.0001	-1.4297	0.153
		2			19603	1.925	0.155	353.8	5.11368	5.35597	231.5	4.75603	3.80556	224.7	4.01777	3.02245	210.4	685.4	19.334	<0.0001	-15.474	6.3618	-16.279	<0.0001	14.719	<0.0001
		3			74778	19.21	<0.0001	964.9	1.47173	1.22981	478.6	2.56004	1.37593	252	2.4137	1.26644	688.5	1297	-12.227	<0.0001	4.6405	-35.017	-17.268	<0.0001	-23.508	<0.0001
		4			50320	1.854	0.166	3040	0.847772	1.10145	1669	0.848507	0.850488	337.7	1.09492	0.751119	1215	1892	-8.4525	<0.0001	10.581	-21.826	-27.906	<0.0001	14.98	<0.0001
		5			3498	3.703	<0.05	1996	5.191	5.15	1046	3.3764	3.1532	1103	2.36175	2.32736	1823	941.9	26.151	<0.0001	-53.294	58.866	8.2645	<0.0001	0.76101	0.4468
		6		PBK	000395	10.15	<0.001	434.7	0.880037	0.745228	421	1.44117	0.822207	236.7	1.33806	0.870599	338.3	56.1	-22.083	<0.0001	-6.5821	-35.076	-36.514	<0.0001	-21.761	<0.0001
		7			001774	11.61	<0.0001	1366	1.28792	1.18956	523	1.93258	0.996863	379.3	2.02153	0.916634	1350	82.36	-7.247	<0.0001	24.887	-28.053	3.657	<0.001	33.871	<0.0001
					001774_mod	2.952	0.06	1026	11.0231	7.30311	500.7	10.2926	5.43561	419.5	8.96782	4.41	601.3	48.84	29.505	<0.0001	-19.114	11.327	-23.258	<0.0001	23.902	<0.0001
		8			002936	11.88	<0.0001	448.3	0.208888	0.350473	519.7	0.493996	0.545447	275.1	0.458754	0.522522	358.7	70.13	-27.416	<0.0001	-7.3838	-21.988	7.3108	<0.0001	-2.3235	<0.03
		9			004341	1.412	0.252	621.3	1.82339	0.859821	476.2	1.60713	0.799109	866.1	1.63876	0.995258	804.5	205.1	45.864	<0.0001	42.028	-35.813	-16.397	<0.0001	37.482	<0.0001
		10			004650	3.105	0.0522	2982	2.08926	2.23798	1596	1.6812	1.36468	1533	1.19781	0.934127	2489	202.4	18.75	<0.0001	-42.876	81.12	-20.056	<0.0001	-3.5214	<0.001
		11			005134	17.06	<0.0001	814	1.50837	0.987541	1268	0.824688	0.820479	346	0.726411	0.700435	1320	82.14	-1.5024	0.1332	40.965	-47.544	-7.9021	<0.0001	13.807	<0.0001
		12			006591	1.809	0.173	771	1.5026	0.760986	609.2	1.38647	0.763553	609.2	1.24218	0.745575	889.8	66.71	2.8015	<0.01	34.965	-57.43	-33.415	<0.0001	14.047	<0.0001
		13			006705	3.188	<0.05	9336	2.70303	2.33678	3875	2.04814	1.34163	3084	1.61753	1.0359	5063	698.3	45.851	<0.0001	-38.31	66.235	6.7703	<0.0001	-3.2646	<0.0001
		14			007396	3.5	<0.05	4144	2.25563	2.16829	1854	1.74705	1.24731	1431	1.31733	0.962423	1562	423.6	21.823	<0.0001	-47.218	75.274	-1.6123	0.1071	-6.7479	<0.0001
		15			007887	0.394	0.676	224.6	0.429399	0.564634	198.8	0.479059	0.565596	321.4	0.457494	0.66228	323.7	47.25	-26.447	<0.0001	15.657	-6.7712	-9.774	<0.0001	-8.6648	<0.0001
		16			008242	17.69	<0.0001	1420	0.828597	0.857196	724.2	1.63705	0.914057	367.6	1.62081	0.875036	933.3	87.28	-6.3129	<0.0001	10.311	-9.5163	-9.9686	<0.0001	14.905	<0.0001
					sum of CN means for Olivetolic Acid synthase paralogs (scaffolds 15717 and 1668)				2.53494			3.09211			2.64023
					sum of CN means for 11 THC/CBD paralogs from the PBK assembly				15.5171			15.2785			13.6367

### Sheet: TableS5_corr_chem_vs_CN
					THC		CBD		CBG		CBN		CBC		Sum_cannabinoids
		GENE	Assembly	Scaffold for each Paralog	p	r	p	r	p	r	p	r	p	r	p	r
		Olivetolic Acid Synthase	PK	15717	0.5689	0.0112922	0.8656	-0.0058549	0.2419	0.129225	0.7228	-0.725935	0.8553	-0.00263497	0.304	-0.825
				16618	0.5802	0.013549	*0.121	-0.0649409	0.5926	0.0737052	0.3954	-0.00273778	0.3988	-0.00980681	0.786	-0.319749
				16618_mod	0.5125	0.0246663	0.2766	-0.0708724	0.3332	0.203945	0.4585	-0.00155417	0.5319	-0.00473548	0.729	0.265
				16618_mod_EX1	0.8409	-0.0101631	0.9798	0.0022363	0.2982	0.293402	0.9443	0.000109814	0.6813	0.00232648	0.951	0.035
				16618_mod_EX2	0.5097	0.0305076	0.2272	-0.096426	0.3383	0.248071	0.3976	-0.0014411	0.4484	-0.00466497	0.8	0.157219
				16618_mod_INT1	*0.48	0.0218672	0.6743	0.0227164	0.3012	-0.179037	0.6625	0.00111594	0.8276	0.00201136	0.293	0.970764
		Olivetolate Geranyl-transferase	PBBK	003891	0.3934	-0.0080238	0.5414	0.0100281	0.1174	-0.0815276	0.8854	-0.00121301	0.6064	0.0156054	0.369	-0.0102224
		CBDA/THCA	PK	1330	0.2168	0.0176729	0.2092	-0.031271	0.2878	0.0858092	0.5703	0.00310849	0.1722	0.0266072	0.362	0.0158972
				19603	0.2591	0.063383	0.5664	-0.056534	0.1792	0.422097	0.2304	0.00166062	0.6543	0.00226139	0.228	0.081829
				74778	0.0038	0.0696956	0.0113	-0.108114	0.868	-0.0241861	0.0488	0.00585889	0.8962	-0.00144683	*0.107	0.0501441
				50320	*0.069	0.0334851	0.0173	-0.0747763	0.0209	-0.725935	*0.0614	0.00762458	*0.3051	0.0154034	*0.912	0.16986
				3498	0.5127	0.0580723	0.8457	-0.0301656	0.2046	0.626138	0.5039	0.000595414	0.7787	0.0009062	0.356	0.298193
			PBBK	000395	0.0468	0.037002	*0.1054	-0.0530794	0.822	-0.0243544	*0.1785	0.00547386	0.9967	-0.0096489	*0.213	0.0286494
				001774	0.0111	0.0581252	0.0014	-0.123562	*0.1068	-0.214538	*0.1072	0.00518115	0.6749	-0.00497053	*0.587	0.648747
				001774_mod	0.2191	0.134252	0.4624	-0.140974	0.2966	0.643434	0.1463	0.00102611	0.7301	0.0008946	0.234	0.307572
				002936	*0.1543	0.0147551	*0.1054	-0.0290516	*0.3894	-0.0506883	*0.5353	0.0046662	*0.1711	0.036687	*0.614	0.0064377
				004341	0.6456	0.0114006	0.6796	-0.0178341	0.2407	0.161852	0.5641	0.00184425	0.3288	0.0112031	0.635	0.552199
				004650	0.4216	0.0312786	0.5945	-0.0361845	0.3418	0.207522	0.3416	0.0019194	0.8952	0.00096634	0.415	0.600002
				005134	*0.1518	-0.0314157	*0.0784	0.0665652	0.1161	0.192952	0.948	-0.000232766	0.5316	0.00802557	0.861	-0.227745
				006591	0.3449	0.01773	0.4848	-0.0229113	0.4656	0.0772464	0.7227	0.00149204	0.3714	0.0134782	0.39	0.0195899
				006705	0.5742	0.0291649	0.9807	-0.0021917	0.2934	0.304446	0.3645	0.00137751	0.879	0.00084043	0.379	0.487012
				007396	0.4457	0.0268494	0.9078	-0.0071329	0.1684	0.269539	0.4023	0.00187308	0.7686	0.00238651	0.268	0.898846
				007887	*0.0987	0.0203414	*0.1485	-0.395667	0.7778	0.0199996	0.4375	0.00487603	*0.0861	0.0380987	*0.291	0.0159601
				008242	0.0019	0.0525452	0.0046	-0.0844952	0.5315	-0.0643167	*0.0789	0.00742546	0.6539	-0.0070088	*0.119	0.0339305

### Sheet: TableS6_dNdS_gendist_THC_CBD
		000395	001774	002936	004341	004650	005134	006591	006705	007396	007887	008242	1330	19603	74778	50320	3498
	000395	-	0.090397	0.0975049	0.0914312	0.103525	0.0914361	0.0914312	0.103525	0.104712	0.0914312	0.028851	0.144308	0.0879311	0.0287597	0.107509	0.186572
	001774	0.442774	-	0.0704053	0.0669056	0.0419727	0.0669099	0.0669056	0.0419727	0.0430723	0.0669056	0.0969018	0.0923472	0.00419005	0.100135	0.0636682	0.126338
	002936	0.486371	0.324522	-	0.00525002	0.0796944	0.00734945	0.00525002	0.0796944	0.0808458	0.00525002	0.101465	0.112709	0.0680205	0.104839	0.0869652	0.165217
	004341	0.470397	0.292055	0.355556	-	0.0761514	0.00208886	0	0.0761514	0.0772985	0	0.095367	0.108932	0.0645347	0.0986883	0.0833321	0.161171
	004650	0.441315	0.458333	0.320784	0.29068	-	0.0761572	0.0761514	0	0.00104359	0.0761514	0.107557	0.101715	0.0397151	0.110865	0.0693385	0.0994179
	005134	0.474495	0.305419	0.591667	1.34483	0.302969	-	0.00208886	0.0761572	0.0773043	0.00208886	0.095377	0.110177	0.0645377	0.0986944	0.0833328	0.161183
	006591	0.465673	0.290548	0.325	0.275862	0.289174	NA	-	0.0761514	0.0772985	0	0.095367	0.108932	0.0645347	0.0986883	0.0833321	0.161171
	006705	0.441509	0.457462	0.320725	0.290992	NA	0.303337	0.289474	-	0.00104359	0.0761514	0.107557	0.101715	0.0397151	0.110865	0.0693385	0.0994179
	007396	0.445755	0.470014	0.325389	0.29504	NA	0.307381	0.293446	NA	-	0.0772985	0.108748	0.102894	0.0408121	0.112064	0.0704724	0.100604
	007887	0.465591	0.287575	1.06667	NA	0.286284	NA	NA	0.286573	0.290581	-	0.095367	0.108932	0.0645347	0.0986883	0.0833321	0.161171
	008242	0.846575	0.48874	0.495972	0.480367	0.49274	0.483275	0.4755	0.493176	0.497412	0.475517	-	0.14623	0.0943242	0.019083	0.107549	0.190857
	1330	0.439194	0.363248	0.395991	0.355629	0.384213	0.369295	0.353085	0.384252	0.388976	0.350481	0.49674	-	0.0897848	0.149616	0.106995	0.180424
	19603	0.456105	0.396552	0.333725	0.3	0.490854	0.313927	0.298265	0.490046	0.502297	0.295416	0.503737	0.370774	-	0.0975924	0.0636631	0.126329
	74778	1.13514	0.516575	0.520171	0.536139	0.510554	0.529526	0.529526	0.515701	0.520566	0.530562	0.970833	0.54495	0.535388	-	0.116197	0.197575
	50320	0.421252	0.333333	0.307692	0.275182	0.256369	0.278801	0.267172	0.256396	0.260751	0.281072	0.450549	0.394447	0.328791	0.571539	-	0.156131
	3498	0.555076	0.746382	0.467814	0.448684	0.644068	0.456762	0.439791	0.644068	0.655035	0.439759	0.598168	0.479143	0.738567	0.663427	0.438685	-

### Sheet: TableS7_corr_CN
	PK assembly												PBBK assembly		PK assembly										PBBK assembly
	15717		16618		16618_mod		16618_mod_EX1		16618_mod_EX2		16618_mod_INT1		003891		1330		19603		74778		50320		3498		000395		001774		001774_mod		002936		004341		004650		005134		006591		006705		007396		007887
	p	r	p	r	p	r	p	r	p	r	p	r	p	r	p	r	p	r	p	r	p	r	p	r	p	r	p	r	p	r	p	r	p	r	p	r	p	r	p	r	p	r	p	r	p	r
16618	0.0033	0.630835
16618_mod	<0.0001	0.437172	<0.0001	0.9144
16618_mod_EX1	0.0045	0.194848	*0.2622	0.100729	0.0307	0.290069
16618_mod_EX2	<0.0001	0.334662	<0.0001	0.481407	<0.0001	0.797887	*0.2233	0.245468
16618_mod_INT1	0.3428	0.112715	*0.518	0.0952957	*0.3648	0.20486	*0.3214	0.299969	0.8036	0.069568
003891	*0.541	0.1619	0.0425	-0.951846	0.0401	-0.0928069	0.0248	0.0751752	*0.0056	-0.0988743	0.2229	0.0685798
1330	*0.9983	-0.0005313	0.3204	0.312505	0.4927	0.333572	0.7763	0.185723	0.4294	0.471483	0.2854	-0.0923865	*0.2312	-0.1445
19603	0.0360381	0.5816	0.2459	0.0929176	*0.2949	0.129345	0.458	0.12338	*0.3043	0.155946	0.6957	-0.0400648	*0.0547	-0.0580698	0.0225	0.10436
74778	0.4845	0.100098	0.288	0.186908	0.3259	0.266348	0.0164	-0.836277	0.154	0.470556	*0.8223	0.0504886	0.0787	-0.117149	0.902	-0.0129169	0.6058	-0.211489
50320	0.9112	0.0218976	0.1777	0.321989	0.3919	0.317755	0.1778	-0.663863	0.2462	0.52613	*0.8712	-0.0497991	0.105	-0.14814	*0.1246	0.215612	0.9207	-0.055862	0.0044	0.6795
3498	*0.2629	0.0463069	0.391	0.0440374	*0.2519	0.0900585	0.1838	0.139432	*0.3049	0.099337	0.7382	-0.0218399	*0.1082	-0.0312624	*0.243	0.0351966	<0.0001	0.56327	*0.3607	-0.0494256	0.4759	-0.0282967
000395	0.2057	0.241212	0.0412	0.470284	0.0596	0.1871	0.0258	-0.152081	0.0136	0.181835	0.7178	-0.109117	0.013	-0.898279	0.6784	0.0583736	0.772	0.159897	<0.0001	0.637559	0.0025	0.515258	*0.6322	-0.413496
001774	0.8847	-0.022305	0.9235	0.018252	0.9489	-0.0187277	0.0637	-0.705386	0.8148	0.084149	*0.9763	0.0071523	0.6434	-0.0338332	*0.9605	0.0055628	0.1315	-0.64971	<0.0001	0.793055	0.0002	0.796173	0.1802	-0.908864	0.0054	0.387998
001774_mod	*0.3045	0.0342225	0.1474	0.0591179	0.1386	0.0929221	0.3895	0.073272	*0.1505	0.110979	0.9082	-0.0060634	0.0567	-0.0295562	0.0394	0.0487173	<0.0001	0.495741	0.8475	-0.0084236	0.7832	0.0088205	<0.0001	0.731535	0.5697	0.0184774	0.3391	-0.0388391
002936	0.4608	0.259214	0.6488	0.198389	0.5045	0.446389	0.5259	-0.568693	0.4003	0.689791	0.8308	-0.117949	0.1568	-0.233857	*0.1001	0.413816	0.604	-0.522048	0.0464	0.885192	0.0026	0.939224	*0.5714	-0.892683	0.0359	0.691002	*0.0609	0.781654	0.4918	-0.0122127
004341	0.6552	-0.0668257	0.7335	0.0630053	0.9716	0.0101512	0.7914	0.100986	0.9417	0.025639	0.4269	-0.185274	0.3881	-0.0611907	0.0015	0.318688	<0.0001	0.319654	0.1015	-0.312472	0.835	-0.0297579	0.008	0.130481	0.444	-0.110645	0.0288	-0.382933	<0.0001	0.150267	0.3299	-0.0768246
004650	*0.3922	0.0808708	0.2084	0.145833	0.2067	0.225223	0.3022	0.247761	0.2297	0.263655	0.7289	-0.051511	*0.0668	-0.0805952	*0.1251	0.104266	<0.0001	0.624872	*0.657	-0.0550261	0.9262	0.0083964	<0.0001	0.425673	*0.9126	0.0101198	0.332	-0.111453	<0.0001	0.332912	0.6309	-0.0241943	0.0059	0.306421
005134	0.5059	0.110561	0.2886	0.216638	0.2799	0.339318	0.0638	0.764742	0.3941	0.330111	*0.8886	-0.0365477	0.6153	-0.0398234	0.0132	0.286027	0.0009	0.222887	0.0021	-0.6155	0.1497	-0.225053	0.0356	0.0949515	*0.2531	-0.182676	<0.0001	-0.792687	0.0047	0.0996618	*0.401	-0.0738491	<0.0001	0.746379	0.0378	0.65718
006591	*0.2143	0.241119	0.034	0.495879	0.0445	0.725973	0.9326	0.0424186	0.0286	0.965695	0.6153	-0.15433	0.0145	-0.217569	0.0007	0.441202	<0.0001	0.208926	0.5809	-0.14114	0.0843	0.315626	0.0248	0.0855311	0.2574	0.213567	0.1273	-0.358087	0.0003	0.104353	*0.2168	0.127214	<0.0001	0.986635	0.0076	0.973245	0.0003	0.712941
006705	*0.3594	0.0650847	0.5294	0.0554072	*0.3788	0.118907	0.1366	0.266113	*0.4907	0.114734	0.9669	-0.0046393	0.2069	-0.0423874	*0.4834	0.0364234	<0.0001	0.952435	*0.2654	-0.10268	0.3877	-0.0585419	<0.0001	0.572586	*0.4525	-0.051829	0.1253	-0.130824	<0.0001	0.423473	*0.2011	-0.0478205	0.0085	0.221508	<0.0001	0.715979	0.0435	0.156537	*0.057	0.125576
007396	*0.4036	0.0873497	0.3437	0.122155	*0.2836	0.212378	0.3058	0.272015	*0.3253	0.239787	0.8568	-0.0296871	*0.0994	-0.0805882	*0.0926	0.125963	<0.0001	0.586632	*0.4207	-0.109738	0.4533	-0.0748639	<0.0001	0.378475	*0.8262	-0.0223739	0.1252	-0.192478	<0.0001	0.302335	0.2579	-0.0624249	<0.001	0.399196	<0.0001	0.850183	0.0052	0.308379	0.0152	0.231063	<0.0001	0.642825
007887	0.6418	0.137057	0.4862	0.252943	0.468	0.405464	0.8793	-0.114157	0.3342	0.0487137	0.0983	-0.745206	*0.0993	-0.226135	<0.0001	0.715257	0.0374	0.0834061	0.4935	0.262199	0.0529	0.527444	*0.247	0.0303601	0.1592	0.395798	0.8153	-0.0839201	*0.1161	0.032822	0.0001	0.536522	0.021	0.812984	*0.199	0.0763491	0.0916	0.545256	<0.0001	0.962209	*0.562	0.446979	*0.275	0.567841
008242	0.6134	0.10232	0.7094	0.0933286	0.636	0.18229	0.0214	-0.149137	0.3611	0.0670645	*0.7564	-0.0984063	0.0776	-0.165926	0.294	-0.153872	*0.1837	-0.0792034	<0.0001	0.591986	0.0055	0.502678	*0.3463	-0.0360683	<0.0001	0.614541	<0.0001	0.612704	0.4188	-0.908432	0.0433	0.209973	0.0164	-0.579159	*0.516	-0.258634	<0.0001	-0.902968	0.2163	-0.23565	*0.243	-0.076241	*0.174	-0.483318	0.8703	0.0210256
																	0.000197628

### Sheet: TableS8_exons_introns_OA_OG
	Gene	Assembly	Paralog	Number	Region	Start	End
	Olivetolic Acid Synthase	PK	15717	1	Exon	1	156
				1	Intron	157	317
				2	Exon	318	1319
			16618	1	Exon	1	156
				1	Intron	157	308
				2	Exon	309	1310
	Olivetolate Geranyl-transferase	PBBK	003891	1	Exon	1	226
				1	Intron	227	406
				2	Exon	407	539
				2	Intron	540	3808
				3	Exon	3809	3955
				3	Intron	3956	4361
				4	Exon	4362	4591
				4	Intron	4592	5083
				5	Exon	5084	5154
				5	Intron	5155	5612
				6	Exon	5613	5704
				6	Intron	5705	5796
				7	Exon	5797	5916
				7	Intron	5917	6679
				8	Exon	6680	6741
				8	Intron	6742	6843
				9	Exon	6844	6876
				9	Intron	6877	7003
				10	Exon	7004	7077

### Sheet: TableS9_BLASTcannab_2assemblies
						THCAS			CBDAS				CBCAS
		Assembly	Number of hits	subject id	s. start	s. end	% identity	alignment length	s. end	% identity	alignment length	blast_hit_order	s.end	% identity	alignment length	blast hit order
		Grassa et al. 2018 http://dx.doi.org/10.1101/458083	1	9	25821957	25823591	97.61	1635	25823594	89.15	1640	4	25823591	99.76	1635	1
			2	9	26045537	26047170	97.19	1637	26047173	88.92	1642	5	26047170	99.33	1637	2
			3	9	25982099	25983733	96.82	1637	25983736	88.55	1642	8	25983733	98.96	1637	3
			4	9	26085884	26087511	96.27	1636	26087514	88.71	1639	7	26087511	98.41	1636	4
			5	9	25916410	25917565	95.52	1161	25917565	88.11	1161	9	25917565	97.85	1161	5
			6	9	26171983	26173594	93.56	1646	26173597	86.36	1650	11	26173594	95.57	1646	6
			7	9	29636867	29635233	92.29	1635	29635230	90.23	1638	2	29635233	91.87	1635	7
			8	9	25870545	25872179	92.01	1640	25872182	86.25	1644	12	25872179	91.6	1642	8
			9	9	29670996	29669365	91.69	1637	29669362	89.44	1639	3	29669365	91.2	1637	9
			10	9	29701184	29699555	91.14	1636	29699552	88.77	1639	6	29699555	90.71	1636	10
			11	9	29577880	29576253	90.06	1640	29576250	88.08	1644	10	29576253	89.76	1640	11
			12	9	30982731	30981100	89.68	1637	30981097	100	1635	1	30981100	89.25	1637	12
		McKernan et al. 2018 BioProject: PRJNA486541	1	QVPT02000213.1	1438283	1439917	98.23	1635	1439920	89.69	1639	11	1439917	95.96	1635	12
			2	QVPT02000161.1	1533174	1531540	97.8	1635	1531537	89.33	1640	13	1531540	99.94	1635	1
			3	QVPT02000161.1	1584268	1582634	97.68	1635	1582631	89.27	1640	16	1582634	99.82	1635	2
			4	QVPT02000161.1	1644572	1642938	97.68	1635	1642935	89.33	1640	14	1642938	99.82	1635	3
			5	QVPT02000161.1	2032923	2031289	97.68	1635	2031286	89.2	1639	19	2031289	99.82	1635	4
			6	QVPT02002713.1	58951	57317	97.68	1635	57314	89.21	1640	18	57317	99.82	1635	5
			7	QVPT02000161.1	1957288	1955654	97.61	1635	1955651	89.15	1640	20	1955654	99.76	1635	6
			8	QVPT02000161.1	1784302	1782668	97.55	1635	1782665	89.21	1640	17	1782668	99.69	1635	7
			9	QVPT02002713.1	134530	132898	97.55	1635	132895	89.08	1639	22	132898	99.69	1635	8
			10	QVPT02000161.1	1720621	1718986	97.49	1636	1718983	89.03	1641	23	1718986	99.63	1636	9
			11	QVPT02000161.1	1899072	1897440	97.49	1635	1897437	89.09	1640	21	1897440	99.63	1635	10
			12	QVPT02000161.1	1682599	1680968	97.25	1637	1680965	88.92	1642	24	1680968	99.39	1637	11
			13	QVPT02000213.1	863637	862033	92.82	1615	862017	88.36	1633	25	862020	92.51	1628	13
			14	QVPT02000194.1	428205	429839	92.35	1635	429842	90.23	1638	4	429839	91.93	1635	14
			15	QVPT02000034.1	666752	668362	92.3	1611	668365	90.09	1614	8	668362	91.74	1611	17
			16	QVPT02000194.1	521801	523435	92.23	1635	523438	90.17	1638	5	523435	91.8	1635	15
			17	QVPT02000194.1	462556	464190	92.17	1635	464193	90.11	1638	6	464190	91.74	1635	16
			18	QVPT02000034.1	625412	627046	92.11	1635	627049	90.11	1638	7	627046	91.68	1635	18
			19	QVPT02000194.1	397808	399442	91.87	1635	399445	89.87	1638	9	399442	91.44	1635	19
			20	QVPT02001738.1	30931	32557	91.74	1635	32560	89.8	1638	10	32557	91.38	1635	20
			21	QVPT02000034.1	572471	574105	91.68	1635	574108	89.5	1638	12	574105	91.25	1635	21
			22	QVPT02000194.1	680127	678713	91.61	1418	678702	86.49	1429	27	678710	90.93	1423	23
			23	QVPT02000034.1	862456	860833	91.58	1628	860822	87	1639	26	860830	90.99	1631	22
			24	QVPT02000034.1	718182	719813	91.19	1635	719816	89.32	1638	15	719813	90.89	1636	24
			25	QVPT02000338.1	224173	225804	89.67	1636	225807	100	1635	1	225804	89.25	1637	25
			26	QVPT02000213.1	1137054	1135673	89.11	1386	1135670	95.02	1386	2	1135673	88.46	1386	26
			27	QVPT02000213.1	1237390	1235762	87.78	1637	1235759	93.59	1638	3	1235762	87.29	1637	27
